# Cis-Regulatory Hubs: a new 3D Model of Complex Disease Genetics with an Application to Schizophrenia

**DOI:** 10.1101/2021.06.22.449467

**Authors:** Loïc Mangnier, Charles Joly-Beauparlant, Arnaud Droit, Steve Bilodeau, Alexandre Bureau

**Affiliations:** Centre de Recherche CERVO, Québec, Canada; Département de Médecine Sociale et Préventive, Université Laval, Québec, Canada; Centre de Recherche du CHU de Québec - Université Laval, Québec, Québec, Canada; Département de Médecine Moléculaire, Université Laval, Québec, Canada; Centre de recherche du CHU de Québec – Université Laval, Axe Oncologie, Québec, Québec, Canada, G1V 4G2; Centre de Recherche sur le Cancer de l’Université Laval, Québec, Québec, Canada, G1R3S3; Centre de recherche en données massives de l’Université Laval, Québec, Québec, Canada, G1V 0A6; Département de biologie moléculaire, biochimie médicale et pathologie, Faculté de Médecine, Université Laval, Québec, Québec, Canada, G1V 0A6

**Keywords:** Hi-C, Networks, Epigenetics, Complex Diseases

## Abstract

The 3-dimensional (3D) conformation of the chromatin creates complex networks of noncoding regulatory regions (distal elements) and promoters impacting gene regulation. Despite the importance of the role of noncoding regions in complex diseases, little is known about their interplay within regulatory hubs and implication in multigenic diseases like schizophrenia. Here we show that cis-regulatory hubs (CRHs) in neurons highlight functional interactions between distal elements and promoters, providing a model to explain epigenetic mechanisms involved in complex diseases. CRHs represent a new 3D model, where distal elements interact to create a complex network of active genes. In a disease context, CRHs highlighted strong enrichments in schizophrenia-associated genes, schizophrenia-associated SNPs and schizophrenia heritability compared to equivalent structures. Finally, CRHs exhibit larger proportions of genes differentially expressed in schizophrenia compared to promoter-distal element pairs or TADs. CRHs thus capture causal regulatory processes improving the understanding of complex disease etiology such as schizophrenia. These multiple lines of genetic and statistical evidence support CRHs as 3D models to study dysregulation of gene expression in complex diseases more generally.

**Summary Blurb:** Genes and their regulatory elements are organized within 3D networks in neurons which model functional structures and explain schizophrenia genetic etiology.
