## Supplemental Table 1 for "Cis-Regulatory Hubs: a new 3D Model of Complex Disease Genetics with an Application to Schizophrenia"

Combinations	Number of CRHs
NA	1
X1_TssA	10
X1_TssA/X10_EnhA2/X11_EnhWk/X13_Het/X3_TssFlnkU	1
X1_TssA/X10_EnhA2/X18_Quies/X2_TssFlnk	1
X1_TssA/X10_EnhA2/X2_TssFlnk	2
X1_TssA/X10_EnhA2/X2_TssFlnk/X3_TssFlnkU/X18_Quies/X6_TxWk/X11_EnhWk	1
X1_TssA/X10_EnhA2/X2_TssFlnk/X6_TxWk/X9_EnhA1/X11_EnhWk	1
X1_TssA/X10_EnhA2/X3_TssFlnkU	1
X1_TssA/X10_EnhA2/X6_TxWk	1
X1_TssA/X11_EnhWk/X10_EnhA2	1
X1_TssA/X11_EnhWk/X10_EnhA2/X2_TssFlnk/X18_Quies/X6_TxWk	1
X1_TssA/X11_EnhWk/X3_TssFlnkU/X6_TxWk/X2_TssFlnk/X9_EnhA1	1
X1_TssA/X18_Quies	1
X1_TssA/X18_Quies/X10_EnhA2/X11_EnhWk/X3_TssFlnkU/X6_TxWk/X12_ZNF.Rpts	1
X1_TssA/X18_Quies/X2_TssFlnk	2
X1_TssA/X18_Quies/X2_TssFlnk/X6_TxWk	1
X1_TssA/X2_TssFlnk	2
X1_TssA/X2_TssFlnk/X10_EnhA2/X11_EnhWk/X9_EnhA1/X6_TxWk	1
X1_TssA/X2_TssFlnk/X11_EnhWk	1
X1_TssA/X2_TssFlnk/X11_EnhWk/X18_Quies/X6_TxWk	1
X1_TssA/X2_TssFlnk/X11_EnhWk/X4_TssFlnkD/X3_TssFlnkU	1
X1_TssA/X2_TssFlnk/X18_Quies	1
X1_TssA/X2_TssFlnk/X3_TssFlnkU/X9_EnhA1	1
X1_TssA/X2_TssFlnk/X4_TssFlnkD/X11_EnhWk/X6_TxWk	1
X1_TssA/X2_TssFlnk/X4_TssFlnkD/X3_TssFlnkU/X11_EnhWk/X6_TxWk	1
X1_TssA/X2_TssFlnk/X5_Tx/X7_EnhG1	1
X1_TssA/X2_TssFlnk/X9_EnhA1/X11_EnhWk/X6_TxWk	1
X1_TssA/X3_TssFlnkU/X10_EnhA2/X11_EnhWk/X18_Quies	1
X1_TssA/X3_TssFlnkU/X2_TssFlnk/X6_TxWk/X10_EnhA2	1
X1_TssA/X3_TssFlnkU/X9_EnhA1/X2_TssFlnk/X10_EnhA2	1
X1_TssA/X6_TxWk	1
X1_TssA/X6_TxWk/X2_TssFlnk/X11_EnhWk/X18_Quies/X4_TssFlnkD	1
X1_TssA/X9_EnhA1/X11_EnhWk/X6_TxWk/X2_TssFlnk/X10_EnhA2	1
X1_TssA/X9_EnhA1/X2_TssFlnk/X11_EnhWk/X10_EnhA2/X3_TssFlnkU/X6_TxWk/X4_TssFlnkD	1
X1_TssA/X9_EnhA1/X6_TxWk/X2_TssFlnk/X11_EnhWk	1
X10_EnhA2	35
X10_EnhA2/X1_TssA/X11_EnhWk/X6_TxWk/X9_EnhA1	1
X10_EnhA2/X1_TssA/X6_TxWk/X11_EnhWk	1
X10_EnhA2/X1_TssA/X9_EnhA1/X2_TssFlnk/X3_TssFlnkU/X18_Quies	1
X10_EnhA2/X11_EnhWk	3
X10_EnhA2/X11_EnhWk/X13_Het/X18_Quies	1
X10_EnhA2/X11_EnhWk/X17_ReprPCWk/X18_Quies	1
X10_EnhA2/X11_EnhWk/X18_Quies	5
X10_EnhA2/X11_EnhWk/X18_Quies/X6_TxWk	2
X10_EnhA2/X11_EnhWk/X2_TssFlnk/X6_TxWk	1
X10_EnhA2/X11_EnhWk/X2_TssFlnk/X6_TxWk/X9_EnhA1/X1_TssA	1
X10_EnhA2/X11_EnhWk/X2_TssFlnk/X9_EnhA1/X1_TssA	1
X10_EnhA2/X11_EnhWk/X6_TxWk	1
X10_EnhA2/X11_EnhWk/X6_TxWk/X18_Quies/X2_TssFlnk/X4_TssFlnkD	1
X10_EnhA2/X11_EnhWk/X6_TxWk/X9_EnhA1	1
X10_EnhA2/X11_EnhWk/X9_EnhA1	1
X10_EnhA2/X11_EnhWk/X9_EnhA1/X1_TssA/X2_TssFlnk/X6_TxWk	1
X10_EnhA2/X11_EnhWk/X9_EnhA1/X1_TssA/X6_TxWk	1
X10_EnhA2/X11_EnhWk/X9_EnhA1/X18_Quies/X16_ReprPC	1
X10_EnhA2/X11_EnhWk/X9_EnhA1/X18_Quies/X2_TssFlnk	1
X10_EnhA2/X12_ZNF.Rpts	1
X10_EnhA2/X13_Het/X2_TssFlnk/X4_TssFlnkD	1
X10_EnhA2/X14_TssBiv/X16_ReprPC	1
X10_EnhA2/X14_TssBiv/X16_ReprPC/X9_EnhA1/X6_TxWk	1
X10_EnhA2/X14_TssBiv/X18_Quies/X2_TssFlnk	1
X10_EnhA2/X16_ReprPC/X6_TxWk	1
X10_EnhA2/X17_ReprPCWk	1
X10_EnhA2/X18_Quies	12
X10_EnhA2/X18_Quies/X1_TssA/X2_TssFlnk/X11_EnhWk	1
X10_EnhA2/X18_Quies/X11_EnhWk/X16_ReprPC	1
X10_EnhA2/X18_Quies/X11_EnhWk/X17_ReprPCWk/X9_EnhA1/X15_EnhBiv	1
X10_EnhA2/X18_Quies/X11_EnhWk/X2_TssFlnk/X6_TxWk/X9_EnhA1/X15_EnhBiv	1
X10_EnhA2/X18_Quies/X11_EnhWk/X6_TxWk	1
X10_EnhA2/X18_Quies/X2_TssFlnk	1
X10_EnhA2/X18_Quies/X6_TxWk	3
X10_EnhA2/X18_Quies/X6_TxWk/X1_TssA/X9_EnhA1	1
X10_EnhA2/X18_Quies/X6_TxWk/X11_EnhWk/X17_ReprPCWk	1
X10_EnhA2/X18_Quies/X6_TxWk/X11_EnhWk/X9_EnhA1/X14_TssBiv	1
X10_EnhA2/X18_Quies/X6_TxWk/X2_TssFlnk/X1_TssA/X11_EnhWk/X13_Het/X14_TssBiv/X15_EnhBiv	1
X10_EnhA2/X18_Quies/X6_TxWk/X9_EnhA1	1
X10_EnhA2/X18_Quies/X9_EnhA1	1
X10_EnhA2/X18_Quies/X9_EnhA1/X11_EnhWk	1
X10_EnhA2/X18_Quies/X9_EnhA1/X11_EnhWk/X6_TxWk	1
X10_EnhA2/X18_Quies/X9_EnhA1/X6_TxWk/X11_EnhWk/X1_TssA	1
X10_EnhA2/X2_TssFlnk/X1_TssA/X18_Quies/X6_TxWk	1
X10_EnhA2/X2_TssFlnk/X18_Quies/X1_TssA/X11_EnhWk/X9_EnhA1	1
X10_EnhA2/X2_TssFlnk/X18_Quies/X11_EnhWk/X1_TssA	1
X10_EnhA2/X2_TssFlnk/X18_Quies/X6_TxWk	1
X10_EnhA2/X2_TssFlnk/X3_TssFlnkU	1
X10_EnhA2/X2_TssFlnk/X9_EnhA1/X11_EnhWk/X18_Quies	1
X10_EnhA2/X4_TssFlnkD	1
X10_EnhA2/X5_Tx	2
X10_EnhA2/X6_TxWk	13
X10_EnhA2/X6_TxWk/X1_TssA	1
X10_EnhA2/X6_TxWk/X1_TssA/X2_TssFlnk	1
X10_EnhA2/X6_TxWk/X11_EnhWk	2
X10_EnhA2/X6_TxWk/X11_EnhWk/X18_Quies	1
X10_EnhA2/X6_TxWk/X11_EnhWk/X9_EnhA1/X1_TssA	1
X10_EnhA2/X6_TxWk/X18_Quies/X11_EnhWk/X9_EnhA1	1
X10_EnhA2/X6_TxWk/X18_Quies/X9_EnhA1/X2_TssFlnk	1
X10_EnhA2/X6_TxWk/X9_EnhA1/X11_EnhWk	2
X10_EnhA2/X6_TxWk/X9_EnhA1/X18_Quies	1
X10_EnhA2/X9_EnhA1	10
X10_EnhA2/X9_EnhA1/X1_TssA/X11_EnhWk	1
X10_EnhA2/X9_EnhA1/X1_TssA/X11_EnhWk/X2_TssFlnk/X6_TxWk	1
X10_EnhA2/X9_EnhA1/X1_TssA/X3_TssFlnkU/X11_EnhWk	1
X10_EnhA2/X9_EnhA1/X11_EnhWk	4
X10_EnhA2/X9_EnhA1/X11_EnhWk/X17_ReprPCWk	1
X10_EnhA2/X9_EnhA1/X11_EnhWk/X18_Quies/X1_TssA	1
X10_EnhA2/X9_EnhA1/X11_EnhWk/X18_Quies/X2_TssFlnk/X1_TssA	1
X10_EnhA2/X9_EnhA1/X11_EnhWk/X18_Quies/X6_TxWk	2
X10_EnhA2/X9_EnhA1/X11_EnhWk/X2_TssFlnk/X6_TxWk/X1_TssA	1
X10_EnhA2/X9_EnhA1/X11_EnhWk/X6_TxWk	1
X10_EnhA2/X9_EnhA1/X11_EnhWk/X6_TxWk/X18_Quies	1
X10_EnhA2/X9_EnhA1/X11_EnhWk/X6_TxWk/X2_TssFlnk/X18_Quies	1
X10_EnhA2/X9_EnhA1/X18_Quies	1
X10_EnhA2/X9_EnhA1/X18_Quies/X6_TxWk/X1_TssA/X3_TssFlnkU	1
X10_EnhA2/X9_EnhA1/X18_Quies/X6_TxWk/X11_EnhWk	1
X10_EnhA2/X9_EnhA1/X2_TssFlnk/X1_TssA	1
X10_EnhA2/X9_EnhA1/X6_TxWk	2
X10_EnhA2/X9_EnhA1/X6_TxWk/X1_TssA/X11_EnhWk	1
X10_EnhA2/X9_EnhA1/X6_TxWk/X11_EnhWk	2
X10_EnhA2/X9_EnhA1/X6_TxWk/X18_Quies	1
X10_EnhA2/X9_EnhA1/X6_TxWk/X18_Quies/X17_ReprPCWk	1
X10_EnhA2/X9_EnhA1/X6_TxWk/X2_TssFlnk/X18_Quies	1
X11_EnhWk	87
X11_EnhWk/X1_TssA/X10_EnhA2/X18_Quies	1
X11_EnhWk/X1_TssA/X10_EnhA2/X2_TssFlnk	1
X11_EnhWk/X1_TssA/X2_TssFlnk/X9_EnhA1/X10_EnhA2/X6_TxWk/X4_TssFlnkD	1
X11_EnhWk/X10_EnhA2/X1_TssA/X18_Quies	1
X11_EnhWk/X10_EnhA2/X1_TssA/X9_EnhA1/X6_TxWk/X18_Quies/X2_TssFlnk	1
X11_EnhWk/X10_EnhA2/X14_TssBiv/X15_EnhBiv/X16_ReprPC/X18_Quies	1
X11_EnhWk/X10_EnhA2/X14_TssBiv/X16_ReprPC/X18_Quies	1
X11_EnhWk/X10_EnhA2/X17_ReprPCWk/X18_Quies	1
X11_EnhWk/X10_EnhA2/X18_Quies	2
X11_EnhWk/X10_EnhA2/X18_Quies/X1_TssA	1
X11_EnhWk/X10_EnhA2/X18_Quies/X9_EnhA1	1
X11_EnhWk/X10_EnhA2/X18_Quies/X9_EnhA1/X2_TssFlnk	1
X11_EnhWk/X10_EnhA2/X2_TssFlnk/X18_Quies/X1_TssA/X6_TxWk/X9_EnhA1	1
X11_EnhWk/X10_EnhA2/X4_TssFlnkD/X6_TxWk	1
X11_EnhWk/X10_EnhA2/X6_TxWk	1
X11_EnhWk/X10_EnhA2/X6_TxWk/X18_Quies	2
X11_EnhWk/X10_EnhA2/X6_TxWk/X18_Quies/X1_TssA	1
X11_EnhWk/X10_EnhA2/X6_TxWk/X2_TssFlnk/X4_TssFlnkD	1
X11_EnhWk/X10_EnhA2/X6_TxWk/X9_EnhA1/X18_Quies	1
X11_EnhWk/X10_EnhA2/X6_TxWk/X9_EnhA1/X2_TssFlnk	1
X11_EnhWk/X10_EnhA2/X6_TxWk/X9_EnhA1/X4_TssFlnkD	1
X11_EnhWk/X10_EnhA2/X9_EnhA1	1
X11_EnhWk/X10_EnhA2/X9_EnhA1/X1_TssA	1
X11_EnhWk/X10_EnhA2/X9_EnhA1/X2_TssFlnk	1
X11_EnhWk/X10_EnhA2/X9_EnhA1/X6_TxWk	1
X11_EnhWk/X13_Het/X14_TssBiv/X18_Quies	1
X11_EnhWk/X14_TssBiv/X15_EnhBiv/X16_ReprPC	1
X11_EnhWk/X14_TssBiv/X2_TssFlnk/X18_Quies/X6_TxWk	1
X11_EnhWk/X15_EnhBiv	1
X11_EnhWk/X15_EnhBiv/X16_ReprPC/X2_TssFlnk/X4_TssFlnkD	1
X11_EnhWk/X15_EnhBiv/X17_ReprPCWk	1
X11_EnhWk/X15_EnhBiv/X17_ReprPCWk/X16_ReprPC/X2_TssFlnk	1
X11_EnhWk/X15_EnhBiv/X6_TxWk	1
X11_EnhWk/X16_ReprPC	2
X11_EnhWk/X16_ReprPC/X10_EnhA2/X15_EnhBiv/X6_TxWk	1
X11_EnhWk/X16_ReprPC/X10_EnhA2/X6_TxWk/X18_Quies	1
X11_EnhWk/X16_ReprPC/X14_TssBiv/X18_Quies	1
X11_EnhWk/X16_ReprPC/X15_EnhBiv/X17_ReprPCWk/X18_Quies	1
X11_EnhWk/X16_ReprPC/X17_ReprPCWk	2
X11_EnhWk/X16_ReprPC/X18_Quies/X15_EnhBiv/X9_EnhA1/X6_TxWk/X17_ReprPCWk	1
X11_EnhWk/X16_ReprPC/X6_TxWk/X15_EnhBiv	1
X11_EnhWk/X17_ReprPCWk	4
X11_EnhWk/X17_ReprPCWk/X18_Quies	3
X11_EnhWk/X17_ReprPCWk/X18_Quies/X10_EnhA2/X15_EnhBiv	1
X11_EnhWk/X17_ReprPCWk/X18_Quies/X2_TssFlnk	2
X11_EnhWk/X17_ReprPCWk/X2_TssFlnk	1
X11_EnhWk/X17_ReprPCWk/X2_TssFlnk/X6_TxWk	1
X11_EnhWk/X17_ReprPCWk/X2_TssFlnk/X6_TxWk/X15_EnhBiv/X16_ReprPC	1
X11_EnhWk/X17_ReprPCWk/X4_TssFlnkD	1
X11_EnhWk/X17_ReprPCWk/X6_TxWk/X14_TssBiv/X15_EnhBiv	1
X11_EnhWk/X17_ReprPCWk/X6_TxWk/X9_EnhA1/X16_ReprPC/X14_TssBiv	1
X11_EnhWk/X18_Quies	67
X11_EnhWk/X18_Quies/X1_TssA	1
X11_EnhWk/X18_Quies/X1_TssA/X17_ReprPCWk	1
X11_EnhWk/X18_Quies/X10_EnhA2	2
X11_EnhWk/X18_Quies/X12_ZNF.Rpts/X13_Het/X17_ReprPCWk	1
X11_EnhWk/X18_Quies/X12_ZNF.Rpts/X13_Het/X4_TssFlnkD	1
X11_EnhWk/X18_Quies/X13_Het	1
X11_EnhWk/X18_Quies/X14_TssBiv/X15_EnhBiv/X6_TxWk/X1_TssA/X16_ReprPC	1
X11_EnhWk/X18_Quies/X14_TssBiv/X16_ReprPC/X2_TssFlnk/X4_TssFlnkD	1
X11_EnhWk/X18_Quies/X14_TssBiv/X17_ReprPCWk	1
X11_EnhWk/X18_Quies/X15_EnhBiv/X4_TssFlnkD/X10_EnhA2	1
X11_EnhWk/X18_Quies/X2_TssFlnk	13
X11_EnhWk/X18_Quies/X2_TssFlnk/X10_EnhA2/X4_TssFlnkD	1
X11_EnhWk/X18_Quies/X2_TssFlnk/X4_TssFlnkD	2
X11_EnhWk/X18_Quies/X2_TssFlnk/X4_TssFlnkD/X6_TxWk	2
X11_EnhWk/X18_Quies/X2_TssFlnk/X6_TxWk	2
X11_EnhWk/X18_Quies/X2_TssFlnk/X6_TxWk/X4_TssFlnkD	1
X11_EnhWk/X18_Quies/X2_TssFlnk/X6_TxWk/X9_EnhA1	1
X11_EnhWk/X18_Quies/X3_TssFlnkU/X5_Tx	1
X11_EnhWk/X18_Quies/X3_TssFlnkU/X6_TxWk	1
X11_EnhWk/X18_Quies/X4_TssFlnkD	4
X11_EnhWk/X18_Quies/X4_TssFlnkD/X1_TssA	1
X11_EnhWk/X18_Quies/X4_TssFlnkD/X14_TssBiv	1
X11_EnhWk/X18_Quies/X5_Tx	1
X11_EnhWk/X18_Quies/X6_TxWk	9
X11_EnhWk/X18_Quies/X6_TxWk/X1_TssA/X10_EnhA2	1
X11_EnhWk/X18_Quies/X6_TxWk/X10_EnhA2	2
X11_EnhWk/X18_Quies/X6_TxWk/X10_EnhA2/X2_TssFlnk	1
X11_EnhWk/X18_Quies/X6_TxWk/X14_TssBiv	1
X11_EnhWk/X18_Quies/X6_TxWk/X14_TssBiv/X16_ReprPC/X9_EnhA1	1
X11_EnhWk/X18_Quies/X6_TxWk/X17_ReprPCWk	1
X11_EnhWk/X18_Quies/X6_TxWk/X2_TssFlnk/X9_EnhA1	1
X11_EnhWk/X18_Quies/X9_EnhA1	3
X11_EnhWk/X18_Quies/X9_EnhA1/X2_TssFlnk	1
X11_EnhWk/X18_Quies/X9_EnhA1/X2_TssFlnk/X10_EnhA2	1
X11_EnhWk/X18_Quies/X9_EnhA1/X6_TxWk	1
X11_EnhWk/X18_Quies/X9_EnhA1/X6_TxWk/X1_TssA	1
X11_EnhWk/X18_Quies/X9_EnhA1/X6_TxWk/X10_EnhA2/X2_TssFlnk	1
X11_EnhWk/X2_TssFlnk	5
X11_EnhWk/X2_TssFlnk/X1_TssA/X6_TxWk/X10_EnhA2	1
X11_EnhWk/X2_TssFlnk/X1_TssA/X6_TxWk/X4_TssFlnkD/X14_TssBiv	1
X11_EnhWk/X2_TssFlnk/X1_TssA/X6_TxWk/X4_TssFlnkD/X9_EnhA1	1
X11_EnhWk/X2_TssFlnk/X1_TssA/X9_EnhA1/X6_TxWk/X3_TssFlnkU/X18_Quies	1
X11_EnhWk/X2_TssFlnk/X10_EnhA2/X1_TssA/X4_TssFlnkD/X9_EnhA1/X6_TxWk	1
X11_EnhWk/X2_TssFlnk/X10_EnhA2/X6_TxWk/X1_TssA/X18_Quies	1
X11_EnhWk/X2_TssFlnk/X14_TssBiv/X17_ReprPCWk/X4_TssFlnkD	1
X11_EnhWk/X2_TssFlnk/X15_EnhBiv/X14_TssBiv/X9_EnhA1/X4_TssFlnkD/X16_ReprPC/X6_TxWk	1
X11_EnhWk/X2_TssFlnk/X17_ReprPCWk/X16_ReprPC/X6_TxWk	1
X11_EnhWk/X2_TssFlnk/X17_ReprPCWk/X6_TxWk/X14_TssBiv/X15_EnhBiv	1
X11_EnhWk/X2_TssFlnk/X18_Quies/X1_TssA	1
X11_EnhWk/X2_TssFlnk/X18_Quies/X4_TssFlnkD/X10_EnhA2	1
X11_EnhWk/X2_TssFlnk/X18_Quies/X6_TxWk	1
X11_EnhWk/X2_TssFlnk/X18_Quies/X6_TxWk/X4_TssFlnkD/X14_TssBiv	1
X11_EnhWk/X2_TssFlnk/X18_Quies/X9_EnhA1/X4_TssFlnkD	1
X11_EnhWk/X2_TssFlnk/X18_Quies/X9_EnhA1/X6_TxWk	1
X11_EnhWk/X2_TssFlnk/X4_TssFlnkD	1
X11_EnhWk/X2_TssFlnk/X4_TssFlnkD/X1_TssA/X6_TxWk/X9_EnhA1/X15_EnhBiv/X14_TssBiv	1
X11_EnhWk/X2_TssFlnk/X4_TssFlnkD/X16_ReprPC	1
X11_EnhWk/X2_TssFlnk/X4_TssFlnkD/X6_TxWk/X9_EnhA1	1
X11_EnhWk/X2_TssFlnk/X4_TssFlnkD/X6_TxWk/X9_EnhA1/X18_Quies	1
X11_EnhWk/X2_TssFlnk/X4_TssFlnkD/X9_EnhA1/X6_TxWk/X18_Quies	1
X11_EnhWk/X2_TssFlnk/X6_TxWk	1
X11_EnhWk/X2_TssFlnk/X6_TxWk/X1_TssA/X10_EnhA2	1
X11_EnhWk/X2_TssFlnk/X6_TxWk/X1_TssA/X18_Quies	1
X11_EnhWk/X2_TssFlnk/X6_TxWk/X17_ReprPCWk/X9_EnhA1/X15_EnhBiv/X10_EnhA2	1
X11_EnhWk/X2_TssFlnk/X6_TxWk/X18_Quies	1
X11_EnhWk/X2_TssFlnk/X6_TxWk/X18_Quies/X1_TssA	1
X11_EnhWk/X2_TssFlnk/X6_TxWk/X18_Quies/X4_TssFlnkD	1
X11_EnhWk/X2_TssFlnk/X6_TxWk/X4_TssFlnkD	1
X11_EnhWk/X2_TssFlnk/X6_TxWk/X4_TssFlnkD/X9_EnhA1	1
X11_EnhWk/X2_TssFlnk/X6_TxWk/X9_EnhA1	1
X11_EnhWk/X2_TssFlnk/X6_TxWk/X9_EnhA1/X18_Quies/X1_TssA	1
X11_EnhWk/X2_TssFlnk/X9_EnhA1/X17_ReprPCWk/X18_Quies	1
X11_EnhWk/X2_TssFlnk/X9_EnhA1/X17_ReprPCWk/X18_Quies/X6_TxWk	1
X11_EnhWk/X2_TssFlnk/X9_EnhA1/X6_TxWk/X10_EnhA2/X1_TssA	1
X11_EnhWk/X2_TssFlnk/X9_EnhA1/X6_TxWk/X10_EnhA2/X18_Quies/X4_TssFlnkD	1
X11_EnhWk/X2_TssFlnk/X9_EnhA1/X6_TxWk/X4_TssFlnkD/X10_EnhA2/X1_TssA	1
X11_EnhWk/X4_TssFlnkD	4
X11_EnhWk/X4_TssFlnkD/X18_Quies	1
X11_EnhWk/X4_TssFlnkD/X2_TssFlnk/X1_TssA	1
X11_EnhWk/X4_TssFlnkD/X2_TssFlnk/X14_TssBiv/X15_EnhBiv	1
X11_EnhWk/X4_TssFlnkD/X2_TssFlnk/X18_Quies/X1_TssA/X10_EnhA2	1
X11_EnhWk/X4_TssFlnkD/X2_TssFlnk/X6_TxWk	1
X11_EnhWk/X4_TssFlnkD/X2_TssFlnk/X9_EnhA1/X18_Quies	1
X11_EnhWk/X4_TssFlnkD/X6_TxWk/X18_Quies/X16_ReprPC	1
X11_EnhWk/X5_Tx	1
X11_EnhWk/X5_Tx/X6_TxWk	1
X11_EnhWk/X6_TxWk	31
X11_EnhWk/X6_TxWk/X1_TssA/X18_Quies/X9_EnhA1/X10_EnhA2	1
X11_EnhWk/X6_TxWk/X1_TssA/X2_TssFlnk	1
X11_EnhWk/X6_TxWk/X1_TssA/X2_TssFlnk/X17_ReprPCWk	1
X11_EnhWk/X6_TxWk/X1_TssA/X2_TssFlnk/X18_Quies	1
X11_EnhWk/X6_TxWk/X10_EnhA2	5
X11_EnhWk/X6_TxWk/X10_EnhA2/X14_TssBiv/X18_Quies	1
X11_EnhWk/X6_TxWk/X10_EnhA2/X17_ReprPCWk	1
X11_EnhWk/X6_TxWk/X10_EnhA2/X4_TssFlnkD/X18_Quies	1
X11_EnhWk/X6_TxWk/X10_EnhA2/X9_EnhA1	1
X11_EnhWk/X6_TxWk/X10_EnhA2/X9_EnhA1/X17_ReprPCWk	1
X11_EnhWk/X6_TxWk/X10_EnhA2/X9_EnhA1/X2_TssFlnk	1
X11_EnhWk/X6_TxWk/X12_ZNF.Rpts	2
X11_EnhWk/X6_TxWk/X13_Het/X16_ReprPC	1
X11_EnhWk/X6_TxWk/X14_TssBiv	2
X11_EnhWk/X6_TxWk/X15_EnhBiv	1
X11_EnhWk/X6_TxWk/X15_EnhBiv/X17_ReprPCWk/X9_EnhA1	1
X11_EnhWk/X6_TxWk/X16_ReprPC	1
X11_EnhWk/X6_TxWk/X17_ReprPCWk/X10_EnhA2/X16_ReprPC	1
X11_EnhWk/X6_TxWk/X18_Quies	13
X11_EnhWk/X6_TxWk/X18_Quies/X10_EnhA2	1
X11_EnhWk/X6_TxWk/X18_Quies/X2_TssFlnk	3
X11_EnhWk/X6_TxWk/X18_Quies/X2_TssFlnk/X1_TssA	1
X11_EnhWk/X6_TxWk/X18_Quies/X2_TssFlnk/X10_EnhA2/X9_EnhA1	1
X11_EnhWk/X6_TxWk/X18_Quies/X2_TssFlnk/X4_TssFlnkD	2
X11_EnhWk/X6_TxWk/X18_Quies/X2_TssFlnk/X9_EnhA1	2
X11_EnhWk/X6_TxWk/X18_Quies/X9_EnhA1	2
X11_EnhWk/X6_TxWk/X18_Quies/X9_EnhA1/X16_ReprPC	1
X11_EnhWk/X6_TxWk/X2_TssFlnk	1
X11_EnhWk/X6_TxWk/X2_TssFlnk/X18_Quies	2
X11_EnhWk/X6_TxWk/X2_TssFlnk/X4_TssFlnkD	2
X11_EnhWk/X6_TxWk/X2_TssFlnk/X4_TssFlnkD/X17_ReprPCWk	1
X11_EnhWk/X6_TxWk/X2_TssFlnk/X9_EnhA1	2
X11_EnhWk/X6_TxWk/X2_TssFlnk/X9_EnhA1/X10_EnhA2	2
X11_EnhWk/X6_TxWk/X2_TssFlnk/X9_EnhA1/X18_Quies	1
X11_EnhWk/X6_TxWk/X4_TssFlnkD	1
X11_EnhWk/X6_TxWk/X4_TssFlnkD/X1_TssA/X2_TssFlnk/X15_EnhBiv	1
X11_EnhWk/X6_TxWk/X4_TssFlnkD/X18_Quies	2
X11_EnhWk/X6_TxWk/X4_TssFlnkD/X9_EnhA1/X10_EnhA2	1
X11_EnhWk/X6_TxWk/X9_EnhA1	8
X11_EnhWk/X6_TxWk/X9_EnhA1/X1_TssA/X18_Quies	1
X11_EnhWk/X6_TxWk/X9_EnhA1/X10_EnhA2	2
X11_EnhWk/X6_TxWk/X9_EnhA1/X10_EnhA2/X1_TssA	1
X11_EnhWk/X6_TxWk/X9_EnhA1/X14_TssBiv	1
X11_EnhWk/X6_TxWk/X9_EnhA1/X18_Quies	2
X11_EnhWk/X6_TxWk/X9_EnhA1/X18_Quies/X2_TssFlnk	2
X11_EnhWk/X6_TxWk/X9_EnhA1/X18_Quies/X2_TssFlnk/X10_EnhA2/X3_TssFlnkU	1
X11_EnhWk/X6_TxWk/X9_EnhA1/X2_TssFlnk/X10_EnhA2/X4_TssFlnkD	1
X11_EnhWk/X6_TxWk/X9_EnhA1/X2_TssFlnk/X4_TssFlnkD/X18_Quies	1
X11_EnhWk/X6_TxWk/X9_EnhA1/X4_TssFlnkD	1
X11_EnhWk/X9_EnhA1	3
X11_EnhWk/X9_EnhA1/X1_TssA/X2_TssFlnk/X18_Quies/X6_TxWk	1
X11_EnhWk/X9_EnhA1/X1_TssA/X6_TxWk	1
X11_EnhWk/X9_EnhA1/X1_TssA/X6_TxWk/X2_TssFlnk	1
X11_EnhWk/X9_EnhA1/X10_EnhA2	7
X11_EnhWk/X9_EnhA1/X10_EnhA2/X18_Quies	2
X11_EnhWk/X9_EnhA1/X10_EnhA2/X2_TssFlnk/X3_TssFlnkU/X1_TssA	1
X11_EnhWk/X9_EnhA1/X10_EnhA2/X2_TssFlnk/X6_TxWk/X18_Quies/X1_TssA	1
X11_EnhWk/X9_EnhA1/X10_EnhA2/X6_TxWk	1
X11_EnhWk/X9_EnhA1/X10_EnhA2/X6_TxWk/X18_Quies	3
X11_EnhWk/X9_EnhA1/X10_EnhA2/X6_TxWk/X2_TssFlnk/X18_Quies/X4_TssFlnkD	1
X11_EnhWk/X9_EnhA1/X10_EnhA2/X6_TxWk/X4_TssFlnkD	1
X11_EnhWk/X9_EnhA1/X14_TssBiv/X16_ReprPC	1
X11_EnhWk/X9_EnhA1/X15_EnhBiv/X10_EnhA2	1
X11_EnhWk/X9_EnhA1/X15_EnhBiv/X10_EnhA2/X16_ReprPC/X6_TxWk	1
X11_EnhWk/X9_EnhA1/X18_Quies	1
X11_EnhWk/X9_EnhA1/X18_Quies/X6_TxWk	2
X11_EnhWk/X9_EnhA1/X18_Quies/X6_TxWk/X2_TssFlnk	1
X11_EnhWk/X9_EnhA1/X2_TssFlnk/X4_TssFlnkD/X10_EnhA2/X1_TssA	1
X11_EnhWk/X9_EnhA1/X2_TssFlnk/X4_TssFlnkD/X6_TxWk/X1_TssA	1
X11_EnhWk/X9_EnhA1/X2_TssFlnk/X6_TxWk/X10_EnhA2/X1_TssA	1
X11_EnhWk/X9_EnhA1/X2_TssFlnk/X6_TxWk/X10_EnhA2/X4_TssFlnkD	1
X11_EnhWk/X9_EnhA1/X6_TxWk	1
X11_EnhWk/X9_EnhA1/X6_TxWk/X10_EnhA2	2
X11_EnhWk/X9_EnhA1/X6_TxWk/X10_EnhA2/X18_Quies	1
X11_EnhWk/X9_EnhA1/X6_TxWk/X10_EnhA2/X18_Quies/X4_TssFlnkD	1
X11_EnhWk/X9_EnhA1/X6_TxWk/X18_Quies	1
X11_EnhWk/X9_EnhA1/X6_TxWk/X18_Quies/X10_EnhA2/X1_TssA	1
X11_EnhWk/X9_EnhA1/X6_TxWk/X18_Quies/X14_TssBiv/X2_TssFlnk	1
X11_EnhWk/X9_EnhA1/X6_TxWk/X18_Quies/X2_TssFlnk	1
X11_EnhWk/X9_EnhA1/X6_TxWk/X2_TssFlnk	1
X11_EnhWk/X9_EnhA1/X6_TxWk/X2_TssFlnk/X1_TssA/X10_EnhA2	1
X11_EnhWk/X9_EnhA1/X6_TxWk/X2_TssFlnk/X1_TssA/X18_Quies	1
X12_ZNF.Rpts	5
X12_ZNF.Rpts/X13_Het/X14_TssBiv/X18_Quies	1
X12_ZNF.Rpts/X14_TssBiv/X6_TxWk/X13_Het/X10_EnhA2/X11_EnhWk	1
X12_ZNF.Rpts/X2_TssFlnk/X4_TssFlnkD	1
X13_Het	5
X13_Het/X12_ZNF.Rpts	1
X13_Het/X14_TssBiv	1
X14_TssBiv	2
X14_TssBiv/X15_EnhBiv	3
X14_TssBiv/X15_EnhBiv/X2_TssFlnk	1
X14_TssBiv/X15_EnhBiv/X2_TssFlnk/X11_EnhWk/X6_TxWk/X16_ReprPC/X18_Quies	1
X14_TssBiv/X15_EnhBiv/X6_TxWk	1
X14_TssBiv/X16_ReprPC/X17_ReprPCWk	2
X14_TssBiv/X16_ReprPC/X2_TssFlnk/X17_ReprPCWk	1
X14_TssBiv/X17_ReprPCWk	1
X14_TssBiv/X18_Quies	2
X14_TssBiv/X18_Quies/X15_EnhBiv	1
X14_TssBiv/X2_TssFlnk	1
X15_EnhBiv	4
X15_EnhBiv/X11_EnhWk/X16_ReprPC	1
X15_EnhBiv/X11_EnhWk/X2_TssFlnk	1
X15_EnhBiv/X14_TssBiv	1
X15_EnhBiv/X14_TssBiv/X11_EnhWk/X2_TssFlnk/X9_EnhA1	1
X15_EnhBiv/X16_ReprPC	7
X15_EnhBiv/X16_ReprPC/X14_TssBiv	1
X15_EnhBiv/X16_ReprPC/X18_Quies/X6_TxWk/X10_EnhA2	1
X15_EnhBiv/X16_ReprPC/X2_TssFlnk/X4_TssFlnkD/X17_ReprPCWk/X18_Quies	1
X15_EnhBiv/X16_ReprPC/X2_TssFlnk/X6_TxWk/X11_EnhWk/X14_TssBiv	1
X15_EnhBiv/X17_ReprPCWk	1
X15_EnhBiv/X2_TssFlnk/X17_ReprPCWk/X18_Quies/X11_EnhWk	1
X16_ReprPC	4
X16_ReprPC/X1_TssA/X15_EnhBiv/X11_EnhWk	1
X16_ReprPC/X11_EnhWk/X15_EnhBiv/X4_TssFlnkD/X14_TssBiv/X2_TssFlnk	1
X16_ReprPC/X11_EnhWk/X18_Quies/X14_TssBiv	1
X16_ReprPC/X14_TssBiv	1
X16_ReprPC/X14_TssBiv/X15_EnhBiv	1
X16_ReprPC/X14_TssBiv/X15_EnhBiv/X11_EnhWk/X18_Quies	1
X16_ReprPC/X15_EnhBiv	2
X16_ReprPC/X15_EnhBiv/X14_TssBiv/X11_EnhWk	1
X16_ReprPC/X15_EnhBiv/X14_TssBiv/X17_ReprPCWk	1
X16_ReprPC/X15_EnhBiv/X17_ReprPCWk	1
X16_ReprPC/X15_EnhBiv/X17_ReprPCWk/X11_EnhWk/X14_TssBiv	1
X16_ReprPC/X15_EnhBiv/X17_ReprPCWk/X14_TssBiv/X18_Quies	1
X16_ReprPC/X15_EnhBiv/X18_Quies	1
X16_ReprPC/X15_EnhBiv/X18_Quies/X11_EnhWk/X6_TxWk	1
X16_ReprPC/X15_EnhBiv/X5_Tx	1
X16_ReprPC/X17_ReprPCWk/X11_EnhWk	1
X16_ReprPC/X17_ReprPCWk/X11_EnhWk/X14_TssBiv	1
X16_ReprPC/X17_ReprPCWk/X11_EnhWk/X18_Quies	1
X16_ReprPC/X17_ReprPCWk/X12_ZNF.Rpts/X13_Het/X14_TssBiv	1
X16_ReprPC/X18_Quies/X10_EnhA2/X14_TssBiv/X15_EnhBiv	1
X16_ReprPC/X18_Quies/X11_EnhWk/X14_TssBiv	1
X16_ReprPC/X6_TxWk	1
X16_ReprPC/X6_TxWk/X11_EnhWk/X10_EnhA2	1
X16_ReprPC/X6_TxWk/X2_TssFlnk/X11_EnhWk/X14_TssBiv/X15_EnhBiv	1
X17_ReprPCWk	8
X17_ReprPCWk/X11_EnhWk	1
X17_ReprPCWk/X11_EnhWk/X14_TssBiv/X18_Quies/X2_TssFlnk	1
X17_ReprPCWk/X11_EnhWk/X16_ReprPC	1
X17_ReprPCWk/X11_EnhWk/X18_Quies/X14_TssBiv/X2_TssFlnk	1
X17_ReprPCWk/X14_TssBiv	1
X17_ReprPCWk/X16_ReprPC/X14_TssBiv/X11_EnhWk	1
X17_ReprPCWk/X16_ReprPC/X15_EnhBiv/X18_Quies	1
X17_ReprPCWk/X16_ReprPC/X18_Quies/X2_TssFlnk	1
X17_ReprPCWk/X18_Quies	4
X17_ReprPCWk/X2_TssFlnk/X4_TssFlnkD	1
X18_Quies	226
X18_Quies/X1_TssA/X10_EnhA2	1
X18_Quies/X1_TssA/X10_EnhA2/X2_TssFlnk	1
X18_Quies/X1_TssA/X11_EnhWk/X10_EnhA2	1
X18_Quies/X1_TssA/X2_TssFlnk	1
X18_Quies/X10_EnhA2	18
X18_Quies/X10_EnhA2/X11_EnhWk	8
X18_Quies/X10_EnhA2/X11_EnhWk/X17_ReprPCWk	1
X18_Quies/X10_EnhA2/X11_EnhWk/X2_TssFlnk	1
X18_Quies/X10_EnhA2/X13_Het	1
X18_Quies/X10_EnhA2/X16_ReprPC/X11_EnhWk/X15_EnhBiv/X6_TxWk	1
X18_Quies/X10_EnhA2/X2_TssFlnk	2
X18_Quies/X10_EnhA2/X2_TssFlnk/X1_TssA	1
X18_Quies/X10_EnhA2/X6_TxWk	4
X18_Quies/X10_EnhA2/X6_TxWk/X11_EnhWk/X1_TssA	1
X18_Quies/X10_EnhA2/X6_TxWk/X9_EnhA1/X11_EnhWk/X2_TssFlnk	1
X18_Quies/X10_EnhA2/X9_EnhA1	2
X18_Quies/X10_EnhA2/X9_EnhA1/X6_TxWk/X2_TssFlnk/X11_EnhWk	1
X18_Quies/X11_EnhWk	27
X18_Quies/X11_EnhWk/X1_TssA	1
X18_Quies/X11_EnhWk/X10_EnhA2	3
X18_Quies/X11_EnhWk/X10_EnhA2/X16_ReprPC/X9_EnhA1/X17_ReprPCWk	1
X18_Quies/X11_EnhWk/X10_EnhA2/X2_TssFlnk	2
X18_Quies/X11_EnhWk/X10_EnhA2/X6_TxWk	1
X18_Quies/X11_EnhWk/X10_EnhA2/X6_TxWk/X2_TssFlnk/X9_EnhA1	1
X18_Quies/X11_EnhWk/X10_EnhA2/X9_EnhA1/X6_TxWk	1
X18_Quies/X11_EnhWk/X14_TssBiv	2
X18_Quies/X11_EnhWk/X15_EnhBiv/X16_ReprPC	1
X18_Quies/X11_EnhWk/X16_ReprPC	2
X18_Quies/X11_EnhWk/X17_ReprPCWk	3
X18_Quies/X11_EnhWk/X17_ReprPCWk/X10_EnhA2/X15_EnhBiv	1
X18_Quies/X11_EnhWk/X2_TssFlnk	8
X18_Quies/X11_EnhWk/X2_TssFlnk/X6_TxWk/X12_ZNF.Rpts/X4_TssFlnkD	1
X18_Quies/X11_EnhWk/X4_TssFlnkD/X15_EnhBiv	1
X18_Quies/X11_EnhWk/X4_TssFlnkD/X2_TssFlnk/X13_Het/X17_ReprPCWk/X6_TxWk	1
X18_Quies/X11_EnhWk/X6_TxWk	4
X18_Quies/X11_EnhWk/X6_TxWk/X10_EnhA2	1
X18_Quies/X11_EnhWk/X6_TxWk/X2_TssFlnk/X9_EnhA1/X1_TssA	1
X18_Quies/X11_EnhWk/X6_TxWk/X9_EnhA1/X10_EnhA2	1
X18_Quies/X11_EnhWk/X9_EnhA1	2
X18_Quies/X11_EnhWk/X9_EnhA1/X10_EnhA2/X6_TxWk/X2_TssFlnk	1
X18_Quies/X14_TssBiv	1
X18_Quies/X14_TssBiv/X15_EnhBiv	1
X18_Quies/X14_TssBiv/X17_ReprPCWk	2
X18_Quies/X15_EnhBiv/X17_ReprPCWk	1
X18_Quies/X16_ReprPC/X17_ReprPCWk	1
X18_Quies/X17_ReprPCWk/X14_TssBiv/X16_ReprPC	1
X18_Quies/X2_TssFlnk	5
X18_Quies/X2_TssFlnk/X1_TssA/X10_EnhA2	1
X18_Quies/X2_TssFlnk/X1_TssA/X6_TxWk/X10_EnhA2/X9_EnhA1	1
X18_Quies/X2_TssFlnk/X10_EnhA2/X6_TxWk/X11_EnhWk/X1_TssA	1
X18_Quies/X2_TssFlnk/X10_EnhA2/X6_TxWk/X14_TssBiv/X16_ReprPC	1
X18_Quies/X2_TssFlnk/X11_EnhWk	3
X18_Quies/X2_TssFlnk/X11_EnhWk/X1_TssA	1
X18_Quies/X2_TssFlnk/X11_EnhWk/X1_TssA/X9_EnhA1	1
X18_Quies/X2_TssFlnk/X11_EnhWk/X10_EnhA2	1
X18_Quies/X2_TssFlnk/X11_EnhWk/X6_TxWk	1
X18_Quies/X2_TssFlnk/X11_EnhWk/X6_TxWk/X14_TssBiv	1
X18_Quies/X2_TssFlnk/X12_ZNF.Rpts	1
X18_Quies/X2_TssFlnk/X3_TssFlnkU	1
X18_Quies/X2_TssFlnk/X4_TssFlnkD	2
X18_Quies/X2_TssFlnk/X5_Tx	1
X18_Quies/X2_TssFlnk/X6_TxWk/X1_TssA	1
X18_Quies/X2_TssFlnk/X6_TxWk/X10_EnhA2	1
X18_Quies/X2_TssFlnk/X6_TxWk/X11_EnhWk/X17_ReprPCWk	1
X18_Quies/X2_TssFlnk/X6_TxWk/X9_EnhA1/X1_TssA	1
X18_Quies/X5_Tx	3
X18_Quies/X6_TxWk	8
X18_Quies/X6_TxWk/X10_EnhA2	2
X18_Quies/X6_TxWk/X10_EnhA2/X11_EnhWk	1
X18_Quies/X6_TxWk/X11_EnhWk	3
X18_Quies/X6_TxWk/X11_EnhWk/X10_EnhA2	1
X18_Quies/X6_TxWk/X11_EnhWk/X17_ReprPCWk	1
X18_Quies/X6_TxWk/X11_EnhWk/X2_TssFlnk/X1_TssA	1
X18_Quies/X6_TxWk/X11_EnhWk/X2_TssFlnk/X14_TssBiv	1
X18_Quies/X6_TxWk/X11_EnhWk/X4_TssFlnkD/X10_EnhA2	1
X18_Quies/X6_TxWk/X11_EnhWk/X5_Tx	1
X18_Quies/X6_TxWk/X2_TssFlnk/X11_EnhWk/X1_TssA	1
X18_Quies/X6_TxWk/X2_TssFlnk/X17_ReprPCWk/X11_EnhWk	1
X18_Quies/X6_TxWk/X9_EnhA1	1
X18_Quies/X6_TxWk/X9_EnhA1/X2_TssFlnk	1
X18_Quies/X9_EnhA1/X10_EnhA2	2
X18_Quies/X9_EnhA1/X11_EnhWk/X10_EnhA2/X6_TxWk	1
X18_Quies/X9_EnhA1/X2_TssFlnk/X10_EnhA2/X11_EnhWk	1
X18_Quies/X9_EnhA1/X2_TssFlnk/X10_EnhA2/X4_TssFlnkD	1
X2_TssFlnk	7
X2_TssFlnk/X1_TssA	1
X2_TssFlnk/X1_TssA/X10_EnhA2	1
X2_TssFlnk/X1_TssA/X10_EnhA2/X11_EnhWk/X3_TssFlnkU/X9_EnhA1	1
X2_TssFlnk/X1_TssA/X10_EnhA2/X18_Quies	1
X2_TssFlnk/X1_TssA/X10_EnhA2/X6_TxWk	1
X2_TssFlnk/X1_TssA/X11_EnhWk	1
X2_TssFlnk/X1_TssA/X11_EnhWk/X10_EnhA2/X6_TxWk	1
X2_TssFlnk/X1_TssA/X11_EnhWk/X18_Quies/X10_EnhA2/X9_EnhA1/X6_TxWk	1
X2_TssFlnk/X1_TssA/X11_EnhWk/X18_Quies/X4_TssFlnkD/X10_EnhA2/X14_TssBiv	1
X2_TssFlnk/X1_TssA/X11_EnhWk/X6_TxWk/X10_EnhA2	1
X2_TssFlnk/X1_TssA/X11_EnhWk/X9_EnhA1/X3_TssFlnkU/X10_EnhA2	1
X2_TssFlnk/X1_TssA/X11_EnhWk/X9_EnhA1/X6_TxWk/X16_ReprPC/X10_EnhA2	1
X2_TssFlnk/X1_TssA/X12_ZNF.Rpts	1
X2_TssFlnk/X1_TssA/X16_ReprPC/X17_ReprPCWk/X3_TssFlnkU/X18_Quies	1
X2_TssFlnk/X1_TssA/X18_Quies	1
X2_TssFlnk/X1_TssA/X18_Quies/X10_EnhA2/X11_EnhWk	1
X2_TssFlnk/X1_TssA/X18_Quies/X11_EnhWk/X6_TxWk/X10_EnhA2	2
X2_TssFlnk/X1_TssA/X18_Quies/X6_TxWk/X10_EnhA2	2
X2_TssFlnk/X1_TssA/X6_TxWk/X10_EnhA2	1
X2_TssFlnk/X1_TssA/X6_TxWk/X11_EnhWk/X17_ReprPCWk	1
X2_TssFlnk/X10_EnhA2/X1_TssA/X11_EnhWk/X18_Quies/X6_TxWk/X14_TssBiv	1
X2_TssFlnk/X10_EnhA2/X1_TssA/X9_EnhA1	1
X2_TssFlnk/X10_EnhA2/X11_EnhWk/X18_Quies/X1_TssA/X6_TxWk/X14_TssBiv	1
X2_TssFlnk/X10_EnhA2/X11_EnhWk/X18_Quies/X6_TxWk	1
X2_TssFlnk/X10_EnhA2/X11_EnhWk/X6_TxWk/X9_EnhA1/X18_Quies	1
X2_TssFlnk/X10_EnhA2/X15_EnhBiv/X17_ReprPCWk	1
X2_TssFlnk/X10_EnhA2/X18_Quies/X11_EnhWk/X14_TssBiv/X16_ReprPC/X1_TssA/X6_TxWk	1
X2_TssFlnk/X11_EnhWk	1
X2_TssFlnk/X11_EnhWk/X1_TssA/X14_TssBiv	1
X2_TssFlnk/X11_EnhWk/X1_TssA/X6_TxWk	1
X2_TssFlnk/X11_EnhWk/X1_TssA/X6_TxWk/X10_EnhA2	1
X2_TssFlnk/X11_EnhWk/X1_TssA/X6_TxWk/X10_EnhA2/X9_EnhA1	1
X2_TssFlnk/X11_EnhWk/X1_TssA/X6_TxWk/X9_EnhA1	1
X2_TssFlnk/X11_EnhWk/X1_TssA/X6_TxWk/X9_EnhA1/X18_Quies	1
X2_TssFlnk/X11_EnhWk/X1_TssA/X9_EnhA1/X4_TssFlnkD/X10_EnhA2	1
X2_TssFlnk/X11_EnhWk/X10_EnhA2/X9_EnhA1/X18_Quies/X1_TssA	1
X2_TssFlnk/X11_EnhWk/X10_EnhA2/X9_EnhA1/X6_TxWk/X1_TssA/X4_TssFlnkD	1
X2_TssFlnk/X11_EnhWk/X18_Quies/X10_EnhA2/X6_TxWk	1
X2_TssFlnk/X11_EnhWk/X18_Quies/X6_TxWk/X10_EnhA2/X9_EnhA1	1
X2_TssFlnk/X11_EnhWk/X18_Quies/X9_EnhA1/X1_TssA	1
X2_TssFlnk/X11_EnhWk/X6_TxWk	1
X2_TssFlnk/X11_EnhWk/X6_TxWk/X1_TssA/X18_Quies	1
X2_TssFlnk/X11_EnhWk/X6_TxWk/X1_TssA/X9_EnhA1/X18_Quies	1
X2_TssFlnk/X11_EnhWk/X6_TxWk/X4_TssFlnkD/X1_TssA	1
X2_TssFlnk/X11_EnhWk/X6_TxWk/X4_TssFlnkD/X1_TssA/X10_EnhA2/X9_EnhA1	1
X2_TssFlnk/X11_EnhWk/X6_TxWk/X4_TssFlnkD/X18_Quies	1
X2_TssFlnk/X11_EnhWk/X6_TxWk/X5_Tx	1
X2_TssFlnk/X11_EnhWk/X6_TxWk/X9_EnhA1/X4_TssFlnkD/X10_EnhA2	1
X2_TssFlnk/X11_EnhWk/X9_EnhA1/X18_Quies/X10_EnhA2/X6_TxWk/X4_TssFlnkD	1
X2_TssFlnk/X14_TssBiv/X1_TssA/X18_Quies/X3_TssFlnkU	1
X2_TssFlnk/X14_TssBiv/X10_EnhA2/X11_EnhWk	1
X2_TssFlnk/X15_EnhBiv/X16_ReprPC/X11_EnhWk/X14_TssBiv	1
X2_TssFlnk/X17_ReprPCWk/X9_EnhA1/X11_EnhWk/X15_EnhBiv/X10_EnhA2/X16_ReprPC/X18_Quies	1
X2_TssFlnk/X18_Quies/X1_TssA/X11_EnhWk/X6_TxWk/X3_TssFlnkU	1
X2_TssFlnk/X18_Quies/X1_TssA/X6_TxWk/X10_EnhA2	1
X2_TssFlnk/X18_Quies/X1_TssA/X9_EnhA1/X10_EnhA2	1
X2_TssFlnk/X18_Quies/X10_EnhA2	1
X2_TssFlnk/X18_Quies/X10_EnhA2/X9_EnhA1/X6_TxWk	1
X2_TssFlnk/X18_Quies/X11_EnhWk/X1_TssA	1
X2_TssFlnk/X18_Quies/X14_TssBiv	1
X2_TssFlnk/X18_Quies/X6_TxWk/X11_EnhWk/X9_EnhA1/X10_EnhA2	1
X2_TssFlnk/X4_TssFlnkD	2
X2_TssFlnk/X4_TssFlnkD/X11_EnhWk	1
X2_TssFlnk/X6_TxWk	3
X2_TssFlnk/X6_TxWk/X1_TssA/X11_EnhWk	1
X2_TssFlnk/X6_TxWk/X1_TssA/X11_EnhWk/X18_Quies/X16_ReprPC	1
X2_TssFlnk/X6_TxWk/X1_TssA/X18_Quies/X10_EnhA2	1
X2_TssFlnk/X6_TxWk/X11_EnhWk/X18_Quies/X10_EnhA2/X1_TssA	1
X2_TssFlnk/X6_TxWk/X11_EnhWk/X9_EnhA1/X18_Quies/X1_TssA	1
X2_TssFlnk/X6_TxWk/X18_Quies	1
X2_TssFlnk/X6_TxWk/X18_Quies/X1_TssA/X11_EnhWk	1
X2_TssFlnk/X6_TxWk/X18_Quies/X11_EnhWk/X4_TssFlnkD/X17_ReprPCWk	1
X2_TssFlnk/X6_TxWk/X4_TssFlnkD/X11_EnhWk/X9_EnhA1	1
X2_TssFlnk/X6_TxWk/X4_TssFlnkD/X9_EnhA1/X11_EnhWk/X10_EnhA2	1
X2_TssFlnk/X6_TxWk/X9_EnhA1/X11_EnhWk/X10_EnhA2/X1_TssA	1
X2_TssFlnk/X9_EnhA1/X1_TssA/X11_EnhWk/X10_EnhA2	1
X2_TssFlnk/X9_EnhA1/X10_EnhA2/X1_TssA/X11_EnhWk	2
X4_TssFlnkD/X11_EnhWk/X2_TssFlnk/X1_TssA	1
X4_TssFlnkD/X16_ReprPC/X17_ReprPCWk	1
X4_TssFlnkD/X2_TssFlnk/X1_TssA	1
X4_TssFlnkD/X6_TxWk	1
X4_TssFlnkD/X6_TxWk/X1_TssA	1
X4_TssFlnkD/X6_TxWk/X15_EnhBiv/X16_ReprPC	1
X5_Tx	13
X5_Tx/X6_TxWk	1
X6_TxWk	94
X6_TxWk/X1_TssA/X10_EnhA2/X3_TssFlnkU/X11_EnhWk	1
X6_TxWk/X1_TssA/X11_EnhWk	2
X6_TxWk/X10_EnhA2	9
X6_TxWk/X10_EnhA2/X11_EnhWk	10
X6_TxWk/X10_EnhA2/X11_EnhWk/X18_Quies	1
X6_TxWk/X10_EnhA2/X11_EnhWk/X2_TssFlnk/X16_ReprPC/X17_ReprPCWk/X15_EnhBiv	1
X6_TxWk/X10_EnhA2/X11_EnhWk/X9_EnhA1	2
X6_TxWk/X10_EnhA2/X11_EnhWk/X9_EnhA1/X1_TssA/X2_TssFlnk	1
X6_TxWk/X10_EnhA2/X16_ReprPC	1
X6_TxWk/X10_EnhA2/X18_Quies	3
X6_TxWk/X10_EnhA2/X18_Quies/X11_EnhWk	1
X6_TxWk/X10_EnhA2/X18_Quies/X2_TssFlnk/X11_EnhWk/X9_EnhA1	1
X6_TxWk/X10_EnhA2/X2_TssFlnk/X1_TssA/X18_Quies	1
X6_TxWk/X10_EnhA2/X2_TssFlnk/X11_EnhWk/X17_ReprPCWk	1
X6_TxWk/X10_EnhA2/X2_TssFlnk/X18_Quies	1
X6_TxWk/X10_EnhA2/X2_TssFlnk/X9_EnhA1/X1_TssA	1
X6_TxWk/X10_EnhA2/X9_EnhA1	2
X6_TxWk/X11_EnhWk	29
X6_TxWk/X11_EnhWk/X1_TssA/X10_EnhA2	1
X6_TxWk/X11_EnhWk/X10_EnhA2	4
X6_TxWk/X11_EnhWk/X10_EnhA2/X15_EnhBiv/X16_ReprPC	1
X6_TxWk/X11_EnhWk/X10_EnhA2/X15_EnhBiv/X16_ReprPC/X18_Quies	1
X6_TxWk/X11_EnhWk/X10_EnhA2/X18_Quies	1
X6_TxWk/X11_EnhWk/X10_EnhA2/X9_EnhA1/X18_Quies	2
X6_TxWk/X11_EnhWk/X17_ReprPCWk	2
X6_TxWk/X11_EnhWk/X17_ReprPCWk/X2_TssFlnk	1
X6_TxWk/X11_EnhWk/X18_Quies	5
X6_TxWk/X11_EnhWk/X18_Quies/X2_TssFlnk/X9_EnhA1	1
X6_TxWk/X11_EnhWk/X18_Quies/X9_EnhA1/X10_EnhA2	1
X6_TxWk/X11_EnhWk/X2_TssFlnk/X1_TssA/X9_EnhA1/X4_TssFlnkD/X10_EnhA2	1
X6_TxWk/X11_EnhWk/X2_TssFlnk/X10_EnhA2/X18_Quies/X9_EnhA1	1
X6_TxWk/X11_EnhWk/X2_TssFlnk/X18_Quies	1
X6_TxWk/X11_EnhWk/X2_TssFlnk/X7_EnhG1	1
X6_TxWk/X11_EnhWk/X2_TssFlnk/X9_EnhA1	1
X6_TxWk/X11_EnhWk/X2_TssFlnk/X9_EnhA1/X1_TssA	1
X6_TxWk/X11_EnhWk/X4_TssFlnkD	1
X6_TxWk/X11_EnhWk/X9_EnhA1	2
X6_TxWk/X11_EnhWk/X9_EnhA1/X14_TssBiv/X17_ReprPCWk	1
X6_TxWk/X18_Quies	3
X6_TxWk/X18_Quies/X10_EnhA2	2
X6_TxWk/X18_Quies/X10_EnhA2/X11_EnhWk	2
X6_TxWk/X18_Quies/X10_EnhA2/X14_TssBiv/X2_TssFlnk/X11_EnhWk	1
X6_TxWk/X18_Quies/X11_EnhWk/X10_EnhA2/X1_TssA	1
X6_TxWk/X18_Quies/X11_EnhWk/X10_EnhA2/X9_EnhA1	1
X6_TxWk/X18_Quies/X11_EnhWk/X14_TssBiv/X17_ReprPCWk	1
X6_TxWk/X18_Quies/X11_EnhWk/X2_TssFlnk	1
X6_TxWk/X18_Quies/X17_ReprPCWk/X5_Tx	1
X6_TxWk/X18_Quies/X2_TssFlnk	1
X6_TxWk/X2_TssFlnk	1
X6_TxWk/X2_TssFlnk/X10_EnhA2/X11_EnhWk	1
X6_TxWk/X2_TssFlnk/X10_EnhA2/X11_EnhWk/X1_TssA	1
X6_TxWk/X2_TssFlnk/X11_EnhWk/X1_TssA	1
X6_TxWk/X2_TssFlnk/X4_TssFlnkD/X1_TssA/X11_EnhWk	1
X6_TxWk/X4_TssFlnkD/X11_EnhWk/X1_TssA/X9_EnhA1	1
X6_TxWk/X5_Tx	1
X6_TxWk/X5_Tx/X11_EnhWk	1
X6_TxWk/X9_EnhA1	1
X6_TxWk/X9_EnhA1/X10_EnhA2/X11_EnhWk	1
X6_TxWk/X9_EnhA1/X10_EnhA2/X11_EnhWk/X14_TssBiv/X15_EnhBiv	1
X6_TxWk/X9_EnhA1/X11_EnhWk	2
X6_TxWk/X9_EnhA1/X11_EnhWk/X10_EnhA2/X2_TssFlnk	1
X9_EnhA1	2
X9_EnhA1/X1_TssA/X3_TssFlnkU/X4_TssFlnkD/X6_TxWk	1
X9_EnhA1/X1_TssA/X6_TxWk/X10_EnhA2/X18_Quies/X4_TssFlnkD/X2_TssFlnk/X3_TssFlnkU	1
X9_EnhA1/X10_EnhA2	3
X9_EnhA1/X10_EnhA2/X1_TssA/X11_EnhWk/X2_TssFlnk	1
X9_EnhA1/X10_EnhA2/X1_TssA/X11_EnhWk/X3_TssFlnkU/X6_TxWk	1
X9_EnhA1/X10_EnhA2/X1_TssA/X2_TssFlnk/X11_EnhWk/X18_Quies	1
X9_EnhA1/X10_EnhA2/X1_TssA/X3_TssFlnkU/X6_TxWk/X11_EnhWk/X16_ReprPC	1
X9_EnhA1/X10_EnhA2/X11_EnhWk	5
X9_EnhA1/X10_EnhA2/X11_EnhWk/X1_TssA/X3_TssFlnkU	1
X9_EnhA1/X10_EnhA2/X11_EnhWk/X1_TssA/X6_TxWk	1
X9_EnhA1/X10_EnhA2/X11_EnhWk/X16_ReprPC	1
X9_EnhA1/X10_EnhA2/X11_EnhWk/X18_Quies	2
X9_EnhA1/X10_EnhA2/X11_EnhWk/X18_Quies/X1_TssA	1
X9_EnhA1/X10_EnhA2/X11_EnhWk/X18_Quies/X2_TssFlnk	1
X9_EnhA1/X10_EnhA2/X11_EnhWk/X2_TssFlnk	1
X9_EnhA1/X10_EnhA2/X11_EnhWk/X6_TxWk	2
X9_EnhA1/X10_EnhA2/X11_EnhWk/X6_TxWk/X1_TssA	2
X9_EnhA1/X10_EnhA2/X11_EnhWk/X6_TxWk/X18_Quies	1
X9_EnhA1/X10_EnhA2/X11_EnhWk/X6_TxWk/X18_Quies/X16_ReprPC/X2_TssFlnk	1
X9_EnhA1/X10_EnhA2/X11_EnhWk/X6_TxWk/X3_TssFlnkU	1
X9_EnhA1/X10_EnhA2/X18_Quies	2
X9_EnhA1/X10_EnhA2/X18_Quies/X11_EnhWk/X6_TxWk/X2_TssFlnk	1
X9_EnhA1/X10_EnhA2/X18_Quies/X6_TxWk	1
X9_EnhA1/X10_EnhA2/X2_TssFlnk/X11_EnhWk/X18_Quies/X6_TxWk	1
X9_EnhA1/X10_EnhA2/X2_TssFlnk/X11_EnhWk/X4_TssFlnkD/X1_TssA/X6_TxWk	1
X9_EnhA1/X10_EnhA2/X2_TssFlnk/X11_EnhWk/X6_TxWk/X1_TssA	1
X9_EnhA1/X10_EnhA2/X2_TssFlnk/X6_TxWk/X4_TssFlnkD	2
X9_EnhA1/X10_EnhA2/X6_TxWk	2
X9_EnhA1/X10_EnhA2/X6_TxWk/X1_TssA/X11_EnhWk	1
X9_EnhA1/X10_EnhA2/X6_TxWk/X1_TssA/X11_EnhWk/X18_Quies	1
X9_EnhA1/X10_EnhA2/X6_TxWk/X11_EnhWk/X2_TssFlnk	1
X9_EnhA1/X10_EnhA2/X6_TxWk/X11_EnhWk/X2_TssFlnk/X4_TssFlnkD	1
X9_EnhA1/X11_EnhWk	1
X9_EnhA1/X11_EnhWk/X10_EnhA2	2
X9_EnhA1/X11_EnhWk/X10_EnhA2/X1_TssA/X6_TxWk	1
X9_EnhA1/X11_EnhWk/X10_EnhA2/X14_TssBiv	1
X9_EnhA1/X11_EnhWk/X10_EnhA2/X18_Quies/X14_TssBiv/X15_EnhBiv	1
X9_EnhA1/X11_EnhWk/X10_EnhA2/X18_Quies/X6_TxWk	1
X9_EnhA1/X11_EnhWk/X10_EnhA2/X2_TssFlnk	1
X9_EnhA1/X11_EnhWk/X10_EnhA2/X2_TssFlnk/X1_TssA	1
X9_EnhA1/X11_EnhWk/X10_EnhA2/X2_TssFlnk/X18_Quies/X4_TssFlnkD	1
X9_EnhA1/X11_EnhWk/X10_EnhA2/X2_TssFlnk/X6_TxWk	1
X9_EnhA1/X11_EnhWk/X10_EnhA2/X6_TxWk	1
X9_EnhA1/X11_EnhWk/X10_EnhA2/X6_TxWk/X1_TssA/X18_Quies	1
X9_EnhA1/X11_EnhWk/X10_EnhA2/X6_TxWk/X18_Quies/X2_TssFlnk	1
X9_EnhA1/X11_EnhWk/X2_TssFlnk/X10_EnhA2/X1_TssA/X6_TxWk/X18_Quies	1
X9_EnhA1/X11_EnhWk/X2_TssFlnk/X18_Quies/X1_TssA	1
X9_EnhA1/X11_EnhWk/X6_TxWk/X10_EnhA2	1
X9_EnhA1/X11_EnhWk/X6_TxWk/X2_TssFlnk/X10_EnhA2/X18_Quies/X16_ReprPC	1
X9_EnhA1/X11_EnhWk/X6_TxWk/X2_TssFlnk/X18_Quies	1
X9_EnhA1/X18_Quies/X10_EnhA2/X16_ReprPC	1
X9_EnhA1/X18_Quies/X10_EnhA2/X6_TxWk	1
X9_EnhA1/X18_Quies/X11_EnhWk/X1_TssA	1
X9_EnhA1/X2_TssFlnk/X1_TssA/X11_EnhWk/X6_TxWk/X10_EnhA2/X4_TssFlnkD	1
X9_EnhA1/X2_TssFlnk/X11_EnhWk/X10_EnhA2/X18_Quies	1
X9_EnhA1/X6_TxWk/X10_EnhA2	1
X9_EnhA1/X6_TxWk/X10_EnhA2/X11_EnhWk/X1_TssA/X2_TssFlnk	2
X9_EnhA1/X6_TxWk/X10_EnhA2/X11_EnhWk/X2_TssFlnk	1
X9_EnhA1/X6_TxWk/X10_EnhA2/X2_TssFlnk	1
X9_EnhA1/X6_TxWk/X10_EnhA2/X2_TssFlnk/X11_EnhWk/X18_Quies	1
